# Target-enriched sequencing enables genomic characterization within diverse microbial populations – a preprint

**DOI:** 10.1101/2025.10.23.684174

**Authors:** Enrique Doster, Lee J. Pinnell, Cory A. Wolfe, Noelle R. Noyes, Robert Valeris-Chacin, William B. Crosby, Michael L. Clawson, Amelia R. Woolums, Paul S. Morley

**Author notes:** Corresponding author: Paul S. Morley.

## Abstract

Characterizing microbial genetic sequences and key variants is critical for understanding pathogen ecology, transmission, and clinical impact. Yet, conventional metagenomic sequencing often yields too few on-target reads to move beyond species-level identification. We developed a target-enriched (TE) metagenomic workflow, including bait design, an optimized TE shotgun protocol, and the VARIANT++ pipeline, to recover and classify reads at a clustered genomic sequence-variant (GSV) level (see Graphical abstract). The computational component clusters reference genomes by average nucleotide identity, builds a GSV database, and integrates Kraken2, Themisto, and mSWEEP to increase call confidence while reducing false positives. Using Mannheimia haemolytica (*Mh*), the primary cause of bovine respiratory disease, we designed 114,375 DNA baits targeting sequences across 70 reference genomes. TE libraries from nasopharyngeal swabs of feedlot cattle achieved >250-fold increases in on-target *Mh* reads (∼2.5% of non-host reads on average) compared with conventional shotgun sequencing, despite using one-quarter the sequencing depth. This variant-level resolution revealed six GSVs; most samples contained at least two, indicating variant mixtures difficult to detect with culture- or shotgun-based surveys. Because the approach leverages available reference sequences, it can be reconfigured for other microbial targets. TE metagenomics paired with genome-similarity clustering provides a scalable approach to variant-level characterization from complex microbial populations.

Graphical abstract
Overview of the components in our three-part workflow.
