## Supplementary File 2 for "Target-enriched sequencing enables genomic characterization within diverse microbial populations – a preprint"

Read	SampleNameRep	SampleName	Technique	Group	Total_QC_reads	Total_QC_Deduped_reads	Total_Nonhost_reads	Total_Mh_Extracted_reads	GSV_counts
Resp-Swab-Mh-Full-SC-272a	272a	272	TE	TE Single-capture (Full)	206259774	52587533	17054540	548739	490095.41
Resp-Swab-Mh-Full-SC-272b	272b	272	TE	TE Single-capture (Full)	118566504	36123441	14439429	450451	403726.72
Resp-Swab-Mh-Full-SC-290b	290b	290	TE	TE Single-capture (Full)	88663176	21417700	1372446	40542	35964.97
Resp-Swab-Mh-Full-SC-292a	292a	292	TE	TE Single-capture (Full)	135270516	28310629	561075	12102	10403.48
Resp-Swab-Mh-Full-SC-292b	292b	292	TE	TE Single-capture (Full)	97605039	23362039	495200	10027	8605.66
Resp-Swab-Mh-Full-SC-305a	305a	305	TE	TE Single-capture (Full)	78594128	19170897	943444	22436	19231.89
Resp-Swab-Mh-Full-SC-305b	305b	305	TE	TE Single-capture (Full)	89754750	24213119	1063031	25047	21726.27
Resp-Swab-Mh-Full-SC-354a	354a	354	TE	TE Single-capture (Full)	96514680	11134321	163514	1219	824.79
Resp-Swab-Mh-Full-SC-354b	354b	354	TE	TE Single-capture (Full)	123926242	12745922	171208	1306	882.99
Resp-Swab-Mh-H-Double-SC-272a	272a	272	TE	TE Double-capture (Half)	64700799	11850892	9491773	283733	248069.47
Resp-Swab-Mh-H-Double-SC-272b	272b	272	TE	TE Double-capture (Half)	132665506	20761113	16980824	508572	442489.77
Resp-Swab-Mh-H-Double-SC-290a	290a	290	TE	TE Double-capture (Half)	186675211	12891242	11401307	366350	308041.34
Resp-Swab-Mh-H-Double-SC-290b	290b	290	TE	TE Double-capture (Half)	126649131	11159125	9554363	284751	238814.99
Resp-Swab-Mh-H-Double-SC-292a	292a	292	TE	TE Double-capture (Half)	119497614	10116825	8726240	255646	211762.28
Resp-Swab-Mh-H-Double-SC-305a	305a	305	TE	TE Double-capture (Half)	112608317	9735027	8269951	209024	170391.59
Resp-Swab-Mh-H-Double-SC-305b	305b	305	TE	TE Double-capture (Half)	109979539	9070981	7807178	202654	166380.66
Resp-Swab-Mh-H-Double-SC-354b	354b	354	TE	TE Double-capture (Half)	87262674	4185259	1951166	48380	36849.6
Resp-Swab-Mh-Half-SC-272a	272a	272	TE	TE Single-capture (Half)	8545812	958200	111943	1959	1610.17
Resp-Swab-Mh-Half-SC-272b	272b	272	TE	TE Single-capture (Half)	140792605	24060829	11804873	384509	339149.04
Resp-Swab-Mh-Half-SC-290b	290b	290	TE	TE Single-capture (Half)	82173119	6936569	78249	296	163.99
Resp-Swab-Mh-Half-SC-292a	292a	292	TE	TE Single-capture (Half)	77159185	10323036	526031	14388	12314.86
Resp-Swab-Mh-Half-SC-292b	292b	292	TE	TE Single-capture (Half)	161781048	23937142	543023	10972	9217.01
Resp-Swab-Mh-Half-SC-305a	305a	305	TE	TE Single-capture (Half)	108933515	12354548	1411994	39513	33844.08
Resp-Swab-Mh-Half-SC-305b	305b	305	TE	TE Single-capture (Half)	2085262	950881	183235	4437	3902.07
Resp-Swab-Mh-Half-SC-354a	354a	354	TE	TE Single-capture (Half)	78499166	7843387	86301	0	0
Resp-Swab-Mh-Q-Double-SC-272a	272a	272	TE	TE Double-capture (Quarter)	144069208	17748670	14895458	453689	394216.75
Resp-Swab-Mh-Q-Double-SC-272b	272b	272	TE	TE Double-capture (Quarter)	122087913	16584449	13683722	421770	368775.37
Resp-Swab-Mh-Q-Double-SC-290a	290a	290	TE	TE Double-capture (Quarter)	1673221	214169	5486	59	38.51
Resp-Swab-Mh-Q-Double-SC-290b	290b	290	TE	TE Double-capture (Quarter)	93695308	8130853	6946595	206328	171771.11
Resp-Swab-Mh-Q-Double-SC-292a	292a	292	TE	TE Double-capture (Quarter)	81151150	6268826	5408282	167559	138938.8
Resp-Swab-Mh-Q-Double-SC-292b	292b	292	TE	TE Double-capture (Quarter)	82559312	5341827	4246975	143704	119860.72
Resp-Swab-Mh-Q-Double-SC-305a	305a	305	TE	TE Double-capture (Quarter)	120563141	7342202	6543201	170702	139245.09
Resp-Swab-Mh-Q-Double-SC-305b	305b	305	TE	TE Double-capture (Quarter)	56068617	4607249	3286814	82604	67993.2
Resp-Swab-Mh-Quart-SC-272a	272a	272	TE	TE Single-capture (Quarter)	174852902	15760783	11070253	373963	324153.65
Resp-Swab-Mh-Quart-SC-272b	272b	272	TE	TE Single-capture (Quarter)	86977497	16335820	6538025	212613	186725.33
Resp-Swab-Mh-Quart-SC-290a	290a	290	TE	TE Single-capture (Quarter)	11128406	4903421	170032	5010	4428.24
Resp-Swab-Mh-Quart-SC-290b	290b	290	TE	TE Single-capture (Quarter)	118466698	11730825	175715	1558	1127.54
Resp-Swab-Mh-Quart-SC-292a	292a	292	TE	TE Single-capture (Quarter)	83609641	8170106	94490	0	0
Resp-Swab-Mh-Quart-SC-292b	292b	292	TE	TE Single-capture (Quarter)	75846761	8273234	471910	14764	12577.41
