## Supplementary File 3 for "Target-enriched sequencing enables genomic characterization within diverse microbial populations – a preprint"

Sample	Group	Total_QC_reads	Total_QC_Deduped_reads	Total_Nonhost_reads	Total_Mh_Extracted_reads	GSV_counts
BRD-241-shotgun_S15	Shotgun	191867489	152297035	348077	1175	667.46
BRD-242-shotgun_S5	Shotgun	262129997	195573860	542372	12	0
BRD-245-shotgun_S20	Shotgun	276093358	209949497	461316	1685	1011.03
BRD-251-shotgun_S8	Shotgun	252111324	193188487	473287	463	0
BRD-271-shotgun_S6	Shotgun	219330668	169682702	626426	19	0
BRD-278-shotgun_S10	Shotgun	212420125	171194702	310157	14	0
BRD-279-shotgun_S2	Shotgun	218763794	169810123	467710	2843	2165.45
BRD-281-shotgun_S24	Shotgun	191867314	153619387	203338	74	0
BRD-299-shotgun_S11	Shotgun	212600617	167428369	231342	34	0
BRD-302-shotgun_S22	Shotgun	189376288	149561054	224470	80	0
BRD-306-shotgun_S17	Shotgun	201399696	155095005	237146	35	0
BRD-307-shotgun_S19	Shotgun	222106772	173493032	377500	1103	560.89
BRD-332-shotgun_S1	Shotgun	207478581	160795522	281625	1	0
BRD-335-shotgun_S14	Shotgun	210908191	164646596	274020	15	0
BRD-342-shotgun_S16	Shotgun	214012135	171017306	446109	12	0
BRD-347-shotgun_S4	Shotgun	207803642	166748063	296050	1	0
BRD-349-shotgun_S3	Shotgun	228400979	179654333	428315	279	0
BRD-360-shotgun_S18	Shotgun	183267443	141839367	213126	318	11.14
BRD-272-shotgun_S21	Shotgun	223894344	172945104	367660	4297	0
Resp-Swab-Mh-BRD-272-shotgun	Shotgun	223894344	172945104	367660	4297	0
Resp-Swab-Mh-SC-290-shotgun	Shotgun	200743410	161445043	508416	488	152
Resp-Swab-Mh-SC-292-shotgun	Shotgun	230309453	180703784	272129	541	0
Resp-Swab-Mh-SC-305-shotgun	Shotgun	221553547	171585665	249527	187	0
Resp-Swab-Mh-SC-354-shotgun	Shotgun	215680511	167842123	279878	0	0
