## Supplementary File 4 for "Target-enriched sequencing enables genomic characterization within diverse microbial populations – a preprint"

sample	sample_id	sample_num	16S_qPCR_mean_copy	Mh_level	BRD	DGNP Mh Ct	NS Mh Ct	PS Mh Ct	Group	Total_QC_reads	Total_QC_Deduped_reads	Total_Nonhost_reads	Total_Mh_Extracted_reads	GSV_counts
BRD.241R_S46_L001	BRD.241R_S46_L001	241	3224	highest	N	25.64750989	22.80678368	23.57445812	TE Double-capture (Half)	139216595	21555997	17497452	470112	408667.81
BRD.242R_S59_L001	BRD.242R_S59_L001	242	11660	low	N	33.01177597	30.40811984	29.41479874	TE Double-capture (Half)	40491376	3526813	2984681	86756	72622.42
BRD.245R_S43_L001	BRD.245R_S43_L001	245	13127	high	N	23.27152252	22.44731967	23.06134542	TE Double-capture (Half)	264610205	35956327	29729983	830035	723094.47
BRD.251R_S48_L001	BRD.251R_S48_L001	251	13127	high	N	28.78695107	25.15939713	24.74097443	TE Double-capture (Half)	54429801	7987319	6454143	191718	166792.16
BRD.271R_S55_L001	BRD.271R_S55_L001	271	15449	low	Y	32.89767329	29.24922371	29.13022486	TE Double-capture (Half)	36567536	3601365	3056217	92694	76767.15
BRD.272R_S37_L001	BRD.272R_S37_L001	272	14592	highest	N	23.82992935	23.23827108	0	TE Double-capture (Half)	78450434	23808190	18080398	486635	436129.62
BRD.278R_S57_L001	BRD.278R_S57_L001	278	8769	low	Y	33.99932098	29.91360792	28.68500455	TE Double-capture (Half)	40501687	3791428	3207914	93811	79139.04
BRD.279R_S42_L001	BRD.279R_S42_L001	279	16215	highest	Y	24.57673454	23.40416082	22.68750318	TE Double-capture (Half)	58047553	13668868	10300368	290455	258472.4
BRD.281R_S44_L001	BRD.281R_S44_L001	281	6620	high	Y	25.35226822	27.04869397	27.2215875	TE Double-capture (Half)	42663539	4986380	4151200	124013	106513.09
BRD.299R_S53_L001	BRD.299R_S53_L001	299	5594	medium	N	28.09136836	26.25559934	27.58183352	TE Double-capture (Half)	39656856	4094638	3458898	100038	84777.4
BRD.302R_S51_L001	BRD.302R_S51_L001	302	9881	medium	N	0	24.87686284	26.42071788	TE Double-capture (Half)	48518458	6128677	5152966	132505	112700.41
BRD.306R_S54_L001	BRD.306R_S54_L001	306	9600	medium	N	31.44582176	28.93906784	28.16559728	TE Double-capture (Half)	77533626	8758299	7444382	188081	158825.97
BRD.307R_S41_L001	BRD.307R_S41_L001	307	11598	high	Y	25.04650815	24.44175402	22.26695061	TE Double-capture (Half)	444886396	53578822	45333585	1049743	883309.78
BRD.332R_S64_L001	BRD.332R_S64_L001	332	7552	zero	Y	39.35541725	0	36.30569458	TE Double-capture (Half)	25830274	1682599	1368478	6594	3819.22
BRD.335R_S63_L001	BRD.335R_S63_L001	335	7567	zero	N	34.22297287	31.80226707	30.97354952	TE Double-capture (Half)	65163555	5043932	4330892	41830	17450.39
BRD.342R_S61_L001	BRD.342R_S61_L001	342	8771	zero	N	50	33.236166	33.40622711	TE Double-capture (Half)	27187343	2123316	1740993	39449	26831.58
BRD.347R_S60_L001	BRD.347R_S60_L001	347	9682	zero	Y	50	0	0	TE Double-capture (Half)	10137169	813776	496077	14266	9908.48
BRD.349R_S49_L001	BRD.349R_S49_L001	349	6611	medium	Y	25.60103989	23.63366445	24.21772194	TE Double-capture (Half)	107594609	12801864	10790291	252434	210621.95
BRD.360R_S39_L001	BRD.360R_S39_L001	360	6158	highest	N	28.06770706	21.5786775	23.73643812	TE Double-capture (Half)	81778238	11947651	9949660	261395	224897.56
