## Supplementary File 5 for "Target-enriched sequencing enables genomic characterization within diverse microbial populations – a preprint"

### Sheet: Sheet1
Reference genome(https://www.ncbi.nlm.nih.gov/nuccore/CP004752.2?report=genbank)	Informative variation	locus tags and gene name,	tagging variation	Note
CP004752	tags genotype 2 subtype c	D650_13340, 2-oxoglutarate dehydrogenase E1 component CDS	1 SNP allele	outside of capsule biosynthesis locus
CP004752	tags genotype 1 subtype c	D650_15480, siderophore esterase CD	1 SNP alleles	outside of capsule biosynthesis locus
CP004752	tags genotype 2 subtype c	D650_16040, Outer-membrane lipoprotein lolB CDS	1 SNP allele	outside of capsule biosynthesis locus
CP004752	tags genotype 1 subtype e	D650_1520, Ribosomal protein L11 methyltransferase CDS	12 SNP alleles	outside of capsule biosynthesis locus
CP004752	tags genotype 1 subtype f	D650_16970, glutamine amidotransferase CDS	1 SNP allele	outside of capsule biosynthesis locus
CP004752	tags genotype 1 subtype i	D650_19260, Exodeoxyribonuclease V CDS, intergenic, D650_19270, multidrug resistance protein norM CDS, D650_19280, D650_19280, D650_19290, Protein grpE CDS, D650_19300, hypothetical protein CDS, D650_19310, hypothetical protein CDS, D650_19320, D650_19320	21 SNP alleles	outside of capsule biosynthesis locus
CP004752	tags genotype 1 subtype c	D650_20150, Periplasmic protein CDS	1 SNP alleles	outside of capsule biosynthesis locus
CP004752	tags genotype 1 subtype f	D650_21660, Pyruvate formate-lyase 1-activating enzyme CDS	1 SNP allele	outside of capsule biosynthesis locus
CP004752	tags genotype 1 subtype f	D650_3260, NADPH-dependent FMN reductase CDS	1 SNP allele	outside of capsule biosynthesis locus
CP004752	tags genotype 1 subtype b	D650_410, hypothetical protein CDS	1 SNP allele	outside of capsule biosynthesis locus
CP004752	tags genotype 2 subtype d	D650_610, tRNA uridine 5-carboxymethylaminomethyl modification enzyme MnmG CDS	48 SNP alleles	outside of capsule biosynthesis locus
CP004752	tags genotype 2 subtype c,d and subtype b/e	D650_640, ATP-binding protein BexA CDS, D650_650, Capsule polysaccharide export inner-membrane protein BexB CDS, D650_660, HexC CDS, D650_670, Capsule polysaccharide export protein BexD CDS, D650_680, BcbI CDS, D650_690, hypothetical protein CDS, D650_700, hypothetical protein CDS, D650_710, capsule biosynthesis protein CDS, D650_720, UDP-N-acetyl-D-mannosamine dehydrogenase CDS, D650_730, UDP-N-…	There is a combination of unique sequence and SNP alleles to distinguish A1 and A6 serotypes, and genotype 2 subtypes c,d, and b/e	entire capsule biosynthesis locus (genotype 2)
CP004752	tags genotype 1 subtype b	D650_7160, DMT superfamily drug/metabolite transporter CD	41 SNP alleles	outside of capsule biosynthesis locus
