## Supplementary Table 1 for "Target-enriched sequencing enables genomic characterization within diverse microbial populations – a preprint"

### Sheet: Sheet1
GSV	Reference genome	Pairwise identity	Mean coverage	Sd coverage	Min coverage	Max coverage
GSV_1	GCA_007965105.1_ASM796510v1	98.5	2	1.1	0	16
GSV_2	GCA_039617675.1_ASM3961767v1	98.9	2	1.1	0	16
GSV_3	GCA_033335735.1_ASM3333573v1	97.4	1.9	1.2	0	21
	Contig 1	96.2	1.7	1.2	0	12
	Contig 2	97.4	2.1	0.9	0	10
	Contig 3	98.8	1.7	1.1	0	7
	Contig 4	97.2	2.2	1.4	0	33
	Contig 5	97.9	1.7	0.9	0	16
	Contig 6	93.3	2.7	2.3	0	58
	Contig 7	98.4	0.7	0.9	0	4
	Contig 8	98.4	2.2	1.2	0	39
	Contig 9	98.6	2.2	0.7	0	6
GSV_4	GCA_030370375.1_ASM3037037v1	98.3	2	1.1	0	16
GSV_5	GCA_023516315.1_ASM2351631v1	98.5	2	1.1	0	17
GSV_6	GCA_900638155.1_56527_B01	95.8	2	1.1	0	16
GSV_7	GCA_046115575.1_ASM4611557v1	98.8	2	1	0	15
GSV_8	GCA_038145235.1_ASM3814523v1	98.8	2	1	0	18
	Average results	97.6687	1.94375	1.1375	0	19
