## Supplementary Table 3 for "Target-enriched sequencing enables genomic characterization within diverse microbial populations – a preprint"

### Sheet: final_2025_ANI_by_representativ
Genome 1	Genome 2	ANI
GSV_8	GSV_1	99.6087
GSV_7	GSV_2	99.4954
GSV_5	GSV_2	99.4068
GSV_8	GSV_4	99.2478
GSV_4	GSV_1	99.1573
GSV_7	GSV_5	98.9844
GSV_8	GSV_3	98.8068
GSV_8	GSV_2	98.7842
GSV_5	GSV_4	98.7608
GSV_8	GSV_5	98.7295
GSV_2	GSV_1	98.6629
GSV_5	GSV_1	98.6525
GSV_3	GSV_1	98.6436
GSV_4	GSV_2	98.6389
GSV_4	GSV_3	98.6267
GSV_3	GSV_2	98.5466
GSV_7	GSV_1	98.5055
GSV_5	GSV_3	98.4111
GSV_8	GSV_7	98.3483
GSV_7	GSV_4	98.3479
GSV_7	GSV_3	98.1412
GSV_6	GSV_5	95.6293
GSV_6	GSV_1	95.5798
GSV_6	GSV_2	95.5149
GSV_6	GSV_4	95.4708
GSV_6	GSV_3	95.4091
GSV_7	GSV_6	95.2732
GSV_8	GSV_6	95.2524
